# *Mycobacterium tuberculosis* partitions the Krebs cycle under iron starvation

**DOI:** 10.1101/2025.05.12.653400

**Authors:** Agnese Serafini, Acely Garza-Garcia, Davide Sorze, Luiz Pedro Sorio de Carvalho, Riccardo Manganelli

## Abstract

In this study, we investigated how iron limitation alters central metabolism in *Mycobacterium tuberculosis* using metabolomics and stable isotope tracing. Our findings reveal a well-orchestrated metabolic program to enable Krebs cycle activity despite the inefficient action of its iron-dependent enzymes. Under such conditions, carbon flux through the oxidative branch of the Krebs cycle is stalled, resulting in the accumulation of metabolites that are partially secreted. As a result, carbon flux from glycolysis is partially diverted to the reductive branch of the Krebs cycle to support the production of oxaloacetate and malate through the activity of phosphoenolpyruvate carboxykinase and pyruvate carboxylase. Both branches terminate with the synthesis of malate, which is secreted. This unprecedented split of the Krebs cycle and malate secretion in a bacterial pathogen facilitates the continuous flow of carbon through the core of carbon metabolism, overcoming the metabolic stalling triggered by iron starvation.

---

Over the past decade, mounting evidence has indicated a clear correlation between central metabolism and antibiotic resistance. It has been demonstrated that clinically relevant mutations in genes encoding core metabolic enzymes are associated to antibiotic resistance (Lopatkin et al. 2021) and tolerance (Hicks et al. 2018). Furthermore, secondary or “collateral” effects of antibiotic action involve alterations to central carbon metabolism (CCM) (Wang et al. 2019; Kawai et al. 2019) and specific metabolic states affect their efficacy (Allison et al. 2011; Lim et al. 2021; Lopatkin et al. 2019; Schrader et al. 2021).

*Mycobacterium tuberculosis* (*Mtb*), the causative agent of tuberculosis (TB), has been recently included in the Bacterial Priority Pathogen List of the World Health Organization (WHO 2024) due to its intrinsic resistance to antibiotics and the increased spreading of multi-drug-resistant strains. Since the 1960s, only three new drugs have been approved for the treatment of TB (Murray et al. 2015; Zheng & Av-Gay 2016; Dartois & Dick 2024), and resistance to these new antibiotics is increasing. It is therefore critical that new medicines are developed to treat this infection. For more efficient antibiotic discovery, we must gain a more comprehensive understanding of the physiology and metabolism of *Mtb*. This knowledge will help identify novel vulnerabilities and inform the design of more effective therapeutic strategies.

During infection pathogenic bacteria are subject to nutritional immunity, a process in which the host alters metal availability to intoxicate or starve the invading pathogens (Murdoch & Skaar 2022). Metals are essential micronutrients that play structural, signalling or catalytic roles in most of cellular processes. Many enzymes of central metabolism depend on metals for their activity, however the effects of nutritional immunity on CCM have not been extensively investigated (Serafini 2021). Experimental evidence indicates that *Mtb* is exposed to iron starvation during infection (Kurthkoti et al. 2017; Wells et al. 2013; Fang et al. 2015; Madigan et al. 2015; Pisu et al. 2020). This study aims to examine the relationship between iron homeostasis and CCM, a complex and understudied aspect of *Mtb* metabolism. *Mtb* exposed to prolonged and severe iron starvation exhibits a reduction in growth rate until replication is arrested, yet, cells remain viable (Kurthkoti et al. 2017). Based on the publicly available transcriptomic and proteomic data of H37Rv *Mtb* strain grown under iron limitation (**Dataset S1** and Kurthkoti et al. 2017; Wong et al. 1999; Serafini et al. 2013), we have recently proposed a model that explains how this pathogen might adapt its core of CCM to limited iron availability (Serafini 2021). We proposed that *Mtb*: i) reduces the activity of the Krebs cycle due to the compromised activity of its iron-dependent enzymes, which consequently reduces the production of FADH_2_, NADH and ATP; ii) activates an iron-independent pathway, the glyoxylate shunt, to maintain succinate and malate production; iii) secretes succinate to maintain an energised cell membrane, bypassing the reduced ATP synthase activity.

The aim of the present study is to test these predictions thereby clarifying the effect of iron starvation on *Mtb* metabolism. We monitored metabolite levels using liquid chromatography coupled to mass spectrometry and employed ^13^C isotope tracing to identify the metabolic pathways active under iron starvation. These experiments were conducted under the same growth conditions used in the more comprehensive transcriptomic study (Kurthkoti et al. 2017), which, like the other published studies on iron limitation (Wong et al. 1999; Serafini et al. 2013), included two carbon sources in the growth medium, glucose and glycerol. To circumvent genomic background-dependent effects, the work was performed in two *Mtb* strains with different metabolic capacities, H37Rv and Erdman (Serafini et al. 2019; Marrero et al. 2010).
