## Supplementary material for "*Mycobacterium tuberculosis* partitions the Krebs cycle under iron starvation": Dataset 1

### Sheet: Dataset S1 
Enzymes involved in the central carbon metabolism.
The list includes all the genes encoding carbon metabolism enzymes mentioned in the current work.
The last two columns show the differential expression (DE) of the genes detected in Kurthkoti et al. (2017). The three arrows indictates the DE in three time points (1, 7 and 14 days) from three independent experiment.
The function of the enzymes has been assigned on the base of Mycobrowser database annotation and the current literature.
* DE confirmed by Serafini et al. 2013 ( time point: 2 days)
** DE confirmed by Wong et al. 1999. (time point 3 weeks)
	Gene name	Rv number	Function	DE	Description of gray arrow/hyphen
Glycoysis	GlkA	Rv0650	glucokinase
	PpgK	Rv2702	polyphosphate glucokinase
	Pgi	Rv0946	phospho-glucose isomerase	­­ꟷ	downregulated in a forth exp.
	Gpm2	Rv3214	fructose 1,6-biphosphatase
	PfkA	Rv3010C	phospho-fructokinase	ꟷ­ꟷ	upregulated in a forth exp.
	Fba	Rv0363c	fructose-biphosphate aldolase
	Tpi	Rv1438	triosephosphate isomerase	­­ꟷ
	Gap	Rv1436	glyceraldehyde 3-phosphate dehydrogenase	¯¯¯
	Pgk	Rv1437	phosphoglycerate kinase	¯¯¯
	Gpm1	Rv0489	phosphoglycerate mutase
	Eno	Rv1023	enolase	¯¯ꟷ				­ = upregulated in 3 independent experiments
	PykA	Rv1617	pyruvate kinase	¯¯¯
Gluconeogenesis	GlpX	Rv1099c	fructose 1,6-biphosphatase
glycolysis/Krebs cycle junction	AceE	Rv2241	pyruvate dehydrogenase E1 component	¯¯¯				¯ = downregulated in 3 independent experiments
	DlaT	Rv2215	dihydrolipoamide acyltransferase	¯¯¯	not DE in a forth experiment
	Lpdc	Rv0462	dihydrolipoamide dehydrogenase	¯­¯	downregulated in a forth exp.			ꟷ = not DE in 3 independent experiments
	PckA	Rv0211	phosphofructokinase	­­­ */ **
	Pca	Rv2967c	pyruvate carboxylase
	Mez	Rv2332	malic enzyme
Krebs cycle	GltA2	Rv0896	citrate synthase	¯¯ꟷ
	CitA	Rv0089	probable citrate synthase II	¯¯ꟷ
	Acn	Rv1475c	aconitase	¯¯ꟷ **
	Icd1/2	Rv3339c/Rv0066c	isocitrate dehydrogenase
	HOAS	Rv1248c	2-hydroxy-3-oxoadipate synthase
	KorA	Rv2454c	anaerobic α-ketoglutarate dehydrogenase	­­ꟷ
	KorB	Rv2455c	anaerobic α-ketoglutarate dehydrogenase	­­­
	SucC	Rv0951	succinyl-CoA synthetase	¯¯¯
	SucD	Rv0592	succinyl-CoA synthetase	¯¯¯	not DE in a forth exp
	FrdA	Rv1552	fumarate reductase	ꟷꟷꟷ
	SdhB2	Rv3318	succinate dehydrogenase	¯¯¯
	SdhA2	Rv3319	succinate dehydrogenase	¯¯¯
	Fum	Rv1098c	fumarase	¯¯¯
	Mdh	Rv1240	malate dehydrogenase	¯¯¯
Glyoxylate shunt	Icl1	Rv0467	isocitrate lyase	­­­ *
	GlcB	Rv1837c	malate synthase
GABA shunt	Gdh	Rv2476c	glutamate dehydrogenase
	GadB	Rv3432c	glutamate decarboxylase
	GabT	Rv2589	4-aminobutyrate aminotransferase
	GabD1/2	Rv0324c/Rv1731	succinate-semialdehyde dehydrogenase
Trehalose synthesis	OtsA	Rv3490	trehalose phosphate synthase
	OtsB (OtsB2/B1)	Rv2006/Rv3372	trehalose phosphatase
	Pgm	Rv3400	b-phosphoglucomutase
Respiratory chain	Ndh	Rv1854	NADH dehydrogenase type II	ꟷ­­ *
	NuoA	Rv1345	NADH dehydrogenase type I	¯¯¯ *
	NuoB	RV1346	NADH dehydrogenase type I	¯¯¯
	NuoC	Rv1347	NADH dehydrogenase type I	¯¯¯ *
	NuoD	Rv1348	NADH dehydrogenase type I	¯¯¯ *
	NuoE	Rv1349	NADH dehydrogenase type I	¯¯¯ *
	NuoF	Rv1350	NADH dehydrogenase type I	¯¯¯
	NuoG	Rv1351	NADH dehydrogenase type I	¯¯¯ *
	NuoH	Rv1352	NADH dehydrogenase type I	¯¯ꟷ *
	NuoI	Rv1353	NADH dehydrogenase type I	¯¯¯ *
	NuoJ	Rv1354	NADH dehydrogenase type I	¯¯¯ *
	NuoK	Rv1355	NADH dehydrogenase type I	¯¯¯
	NuoL	Rv1356	NADH dehydrogenase type I	¯¯¯
	NuoM	Rv1357	NADH dehydrogenase type I	¯¯¯ *
	NuoN	Rv1358	NADH dehydrogenase type I	¯¯¯ *
	QcrC	Rv2194	cytochromebc1-aa3 oxidase	¯¯¯
	QcrA	Rv2195	cytochromebc1-aa3 oxidase	¯¯¯
	QcrB	Rv2196	cytochromebc1-aa3 oxidase	¯¯¯
	CydA	Rv1623c	cytochrome bd oxidase
	CydB	Rv1622c	cytochrome bd oxidase
	CydC	Rv1621c	cytochrome bd oxidase
	CydD	Rv1620c	Component linked with the assembly of the cytochrome bd	­­ꟷ	not DE in a forth exp
	AtpB	Rv1304	ATP synthase	¯¯¯
	AtpE	Rv1305	ATP synthase	¯¯¯
	AtpF	Rv1306	ATP synthase	¯¯¯
	AtpH	Rv1307	ATP synthase	¯¯¯
	AtpA	Rv1308	ATP synthase	¯¯¯
	AtpG	Rv1309	ATP synthase	¯¯¯
	AtpD	Rv1310	ATP synthase	¯¯¯
	AtpC	Rv1311	ATP synthase	¯¯¯
AA metabolism	Ald	Rv2780	alanine dehydrogenase	­­­

### Sheet: References
References
Kurthkoti K, Amin H, Marakalala MJ, Ghanny S, Subbian S, Sakatos A, Livny J, Fortune SM, Berney M, Rodriguez GM. 2017. The capacity of Mycobacterium tuberculosis to survive iron starvation might enable it to persist in iron-deprived microenvironments of human granulomas. mBio 8(4):e01092-17. DOI: 10.1128/mBio.01092-17, PMID: 28811344
Serafini A, Pisu D, Palù G, Rodriguez GM, Manganelli R. 2013. The ESX-3 secretion system is necessary for iron and zinc homeostasis in Mycobacterium tuberculosis. PLoS One 8: e78351. DOI: 10.1371/journal.pone.0078351, PMID: 24155985
Wong DK, Lee BY, Horwitz MA, Gibson BW. 1999. Identification of fur, aconitase, and other proteins expressed by Mycobacterium tuberculosis under conditions of low and high concentrations of iron by combined two-dimensional gel electrophoresis and mass spectrometry. Infect Immun 67: 327-336. DOI: 10.1128/IAI.67.1.327-336.1999, PMID: 9864233
